# Rhizosphere bacterial colonization of beet occurs in discrete phases regardless of bioinoculation with the wild sea beet root community

**DOI:** 10.1101/2023.02.10.527839

**Authors:** Marcin Gołębiewski, Marcin Sikora, Justyna Mazur, Sonia Szymańska, Jarosław Tyburski, Katarzyna Hrynkiewicz, Werner Ulrich

## Abstract

Bioinoculation can increase crop yields under environmental stress. Plant colonization by microbes is an example of succession, with its distinct phases differing in community structure and diversity. This process needs to be studied to determine the optimal timing for bioinoculation and its effects. Haere, we show that, regardless of bio-inoculation, soil type and plant genotype, bacteria colonize the rhizosphere of axenic beets and tissues in two phases, differing in bacterial load, nestedness, community structure, diversity and assembly mechanism, and associated with taproot development. Communities remained stable after five weeks of growth in soil. The alpha diversity was greater and the bacterial load was lower in the late samples than in the early ones. Time, soil type and genotype determined community structure but not alpha diversity, bacterial load, nestedness or assembly mechanisms both in the rhizosphere and in the endosphere. Inoculation changed the community structure and members of Pseudomonadota and Bacillota of low abundance in the inoculant were recruited by beets.

Axenic beet colonization occurs through phases similar to other instances of microbial succession, and bacteria are recruited mostly randomly. The transition from the early to late phase involves a decrease in the bacterial load in plant tissues, which may be linked to plant growth and the arrest of bacterial cell division. Therefore, early inoculation seems to be favourable. Five weeks of growth in soil enabled formation of stable bacterial communities in both the rhizosphere and the endosphere. The influence of inoculation seems to be indirect, probably due to microbe-microbe interactions.
