## Supplementary ResultsF3 for "Rhizosphere bacterial colonization of beet occurs in discrete phases regardless of bioinoculation with the wild sea beet root community"

### Sheet: Soil vs. Roots
p_X – p-value of Wilcoxon test (for status and inoculation) or Kruskal-Wallis test (for Genotype)
Status
soil	genotype	meanDL_early	sdDL_early	meanDL_late	sdDL_late	p_DL	meanDR_early	sdDR_early	meanDR_late	sdDR_late	p_DR	meanHD_early	sdHD_early	meanHD_late	sdHD_late	p_HD	meanHoS_early	sdHoS_early	meanHoS_late	sdHoS_late	p_HoS	meanHeS_early	sdHeS_early	meanHeS_late	sdHeS_late	p_HeS
S1	B	0.851477	0.176652	0.215623	0.204447	0.00417589	0.00863653	0.0223293	0.547261	0.124306	0.00134151	0	0	0.0194352	0.0256885	1.57093e-08	0.0884608	0.140087	0.0462605	0.0801255	0.525713	0.0514253	0.109057	0.17142	0.166817	0.284152
S1	C	0.923138	0.184555	NA	NA	NA	0.000588323	0.00314852	NA	NA	NA	0	0	NA	NA	NA	0.0524424	0.135022	NA	NA	NA	0.0238313	0.0980772	NA	NA	NA
S1	M	0.858924	0.260603	0.42674	0.157151	2.48905e-08	0.00407409	0.00846878	0.389258	0.132362	8.72716e-16	0	0	0.0584349	0.0504768	4.12719e-19	0.106659	0.239437	0.00690152	0.0141229	0.701551	0.0303424	0.0921116	0.118666	0.123783	2.38689e-06
S2	B	0.932218	0.0778302	0.277991	0.081657	5.05299e-07	0.0081349	0.0198646	0.629617	0.102853	1.26272e-08	0	0	0.0206988	0.0334029	1.81819e-07	0.0506087	0.0776206	0.0246245	0.0414277	0.790478	0.00903806	0.0262853	0.0470682	0.0802462	0.00193719
S2	C	0.902821	0.113894	0.258178	0.149572	7.1788e-08	0.00490216	0.0135186	0.674001	0.14638	4.21898e-10	0	0	0.0239071	0.0271867	2.96393e-12	0.0698399	0.0984599	0.0209478	0.0282014	0.276606	0.0224372	0.0766885	0.0229666	0.0726446	0.966201
S2	M	0.906499	0.179895	0.298345	0.131741	2.51773e-14	0	0	0.606609	0.123321	3.1439e-21	0	0	0.0481992	0.0509518	1.90266e-18	0.0572447	0.169348	0.00582104	0.0112011	0.277697	0.0362561	0.0846452	0.0410257	0.0606097	0.000185436
Genotype
soil	status	meanDL_B	sdDL_B	meanDL_C	sdDL_C	meanDL_M	sdDL_M	p_DL	meanDR_B	sdDR_B	meanDR_C	sdDR_C	meanDR_M	sdDR_M	p_DR	meanHD_B	sdHD_B	meanHD_C	sdHD_C	meanHD_M	sdHD_M	p_HD	meanHoS_B	sdHoS_B	meanHoS_C	sdHoS_C	meanHoS_M	sdHoS_M	p_HoS	meanHeS_B	sdHeS_B	meanHeS_C	sdHeS_C	meanHeS_M	sdHeS_M	p_HeS
S1	early	0.851477	0.176652	0.923138	0.184555	0.858924	0.260603	1.54895e-05	0.00863653	0.0223293	0.000588323	0.00314852	0.00407409	0.00846878	0.000306144	0	0	0	0	0	0	NA	0.0884608	0.140087	0.0524424	0.135022	0.106659	0.239437	0.000263746	0.0514253	0.109057	0.0238313	0.0980772	0.0303424	0.0921116	9.01857e-08
S1	late	0.215623	0.204447	NA	NA	0.42674	0.157151	0.0592889	0.547261	0.124306	NA	NA	0.389258	0.132362	0.0844319	0.0194352	0.0256885	NA	NA	0.0584349	0.0504768	0.159884	0.0462605	0.0801255	NA	NA	0.00690152	0.0141229	0.818851	0.17142	0.166817	NA	NA	0.118666	0.123783	0.712275
S2	early	0.932218	0.0778302	0.902821	0.113894	0.906499	0.179895	0.000756963	0.0081349	0.0198646	0.00490216	0.0135186	0	0	0.000151564	0	0	0	0	0	0	NA	0.0506087	0.0776206	0.0698399	0.0984599	0.0572447	0.169348	9.82834e-06	0.00903806	0.0262853	0.0224372	0.0766885	0.0362561	0.0846452	0.708568
S2	late	0.277991	0.081657	0.258178	0.149572	0.298345	0.131741	0.672627	0.629617	0.102853	0.674001	0.14638	0.606609	0.123321	0.408938	0.0206988	0.0334029	0.0239071	0.0271867	0.0481992	0.0509518	0.109164	0.0246245	0.0414277	0.0209478	0.0282014	0.00582104	0.0112011	0.0251209	0.0470682	0.0802462	0.0229666	0.0726446	0.0410257	0.0606097	0.0579196
Inoculation
soil	genotype	status	meanDL_I	sdDL_I	meanDL_N	sdDL_N	p_DL	meanDR_I	sdDR_I	meanDR_N	sdDR_N	p_DR	meanHD_I	sdHD_I	meanHD_N	sdHD_N	p_HD	meanHoS_I	sdHoS_I	meanHoS_N	sdHoS_N	p_HoS	meanHeS_I	sdHeS_I	meanHeS_N	sdHeS_N	p_HeS
S1	B	early	0.804206	0.187122	0.87984	0.166823	0.0985343	0.00915074	0.0179067	0.008328	0.0248967	0.768829	0	0	0	0	NA	0.125879	0.170928	0.0660099	0.115272	0.128761	0.0607642	0.115864	0.0458219	0.106393	0.494487
S1	B	late	0.240196	NA	0.203337	0.287561	NA	0.572464	NA	0.53466	0.173064	NA	0.0485591	NA	0.00487325	0.00689182	NA	0.138782	NA	0	0	NA	0	NA	0.25713	0.107605	NA
S1	C	early	0.918344	0.167741	0.927748	0.202644	0.323053	0.000824905	0.00412453	0.000360841	0.00183994	0.977653	0	0	0	0	NA	0.0808314	0.168049	0.0251454	0.0881475	0.0428812	0	0	0.046746	0.134626	0.0873778
S1	M	early	0.80637	0.286538	0.891924	0.240533	0.0059539	0.00594335	0.00969098	0.00290037	0.00748542	0.152979	0	0	0	0	NA	0.146294	0.266534	0.0817724	0.220372	0.110896	0.0413931	0.092996	0.0234036	0.0919642	0.0851088
S1	M	late	0.39186	0.169473	0.453571	0.14813	0.343409	0.401114	0.126304	0.380138	0.141237	0.784444	0.0524527	0.0511699	0.0630367	0.0515231	0.61971	0.00855843	0.016618	0.00562697	0.01243	0.672567	0.146015	0.123891	0.0976277	0.124404	0.375165
S2	B	early	0.930782	0.0953374	0.933654	0.0579487	0.51559	0.00812505	0.0201269	0.00814475	0.0201502	0.512287	0	0	0	0	NA	0.050487	0.0913659	0.0507305	0.0635364	0.91198	0.0106058	0.0318055	0.00747036	0.0200859	0.504875
S2	B	late	0.303492	0.0826828	0.247391	0.077319	0.177489	0.610734	0.120445	0.652277	0.0844779	0.536797	0.0181435	0.0415744	0.0237652	0.0246435	0.161056	0.0141331	0.0161453	0.0372142	0.060013	0.926596	0.0534976	0.109123	0.0393528	0.0328261	0.454772
S2	C	early	0.875065	0.142003	0.919782	0.0908106	0.647592	0.00724308	0.0186684	0.0034716	0.00910875	0.305508	0	0	0	0	NA	0.0832513	0.111072	0.0616441	0.0905741	0.839231	0.0344404	0.116276	0.0151019	0.0363295	0.652741
S2	C	late	0.378411	0.0812484	0.198061	0.141193	0.0727273	0.540837	0.0376564	0.740583	0.133656	0.0282828	0.0448715	0.0346447	0.0134249	0.0164424	0.0725041	0.0324739	0.0406642	0.0151847	0.0206698	0.266236	0.0034064	0.0068128	0.0327467	0.0891345	1
S2	M	early	0.885356	0.193267	0.919907	0.171982	0.254398	0	0	0	0	NA	0	0	0	0	NA	0.0727404	0.188439	0.0474181	0.157708	0.520198	0.0419039	0.0904599	0.0326745	0.0816925	0.590225
S2	M	late	0.305023	0.112457	0.292144	0.151498	0.829984	0.589728	0.131946	0.622284	0.117456	0.4296	0.0478389	0.0517611	0.0485338	0.0521421	0.827039	0.00737144	0.0138547	0.00438137	0.00831297	0.449657	0.0500388	0.0462713	0.0326564	0.0722084	0.0452499

### Sheet: Soil vs. Leaves
Status
soil	genotype	meanDL_early	sdDL_early	meanDL_late	sdDL_late	p_DL	meanDR_early	sdDR_early	meanDR_late	sdDR_late	p_DR	meanHD_early	sdHD_early	meanHD_late	sdHD_late	p_HD	meanHoS_early	sdHoS_early	meanHoS_late	sdHoS_late	p_HoS	meanHeS_early	sdHeS_early	meanHeS_late	sdHeS_late	p_HeS	soil	genotype
S1	B	0.894963	0.125061	0.268396	0.157418	1.13143e-12	0.0233308	0.0563909	0.678572	0.163736	1.53797e-13	0	0	0.0112309	0.0178066	4.655e-10	0.049022	0.0718057	0.00663926	0.0122292	0.00274789	0.0326838	0.0873418	0.0351623	0.0770682	0.816695	S1	B
S1	C	0.846463	0.21524	0.217059	0.187414	2.43776e-09	0.000254963	0.0015717	0.612633	0.152954	8.11413e-13	0	0	0.0530179	0.053406	8.96636e-11	0.130407	0.206454	0.00201382	0.0044463	0.143494	0.022875	0.0984041	0.115276	0.143887	2.71882e-05	S1	C
S1	M	0.812081	0.237395	0.221291	0.176601	8.64825e-06	0.0333645	0.102841	0.709961	0.183649	1.68241e-08	0	0	0.0364153	0.044061	1.00223e-06	0.118058	0.197392	0.0042672	0.0105198	0.145229	0.0364962	0.109266	0.0280658	0.0430064	0.0221535	S1	M
S2	B	0.966187	0.054997	0.150846	0.112783	2.35661e-09	0.0026419	0.00915835	0.781115	0.166884	8.24522e-11	0	0	0.00313036	0.00469463	2.19952e-09	0.0208161	0.0477491	0.0290414	0.0419308	0.0460168	0.0103554	0.025603	0.0358676	0.0745125	0.00259057	S2	B
S2	C	0.833727	0.149685	0.330836	0.156563	1.40582e-11	0.00386593	0.0071234	0.632852	0.147018	4.40242e-12	0	0	0.00534706	0.0126214	0.000197893	0.0997416	0.132536	0.00988721	0.0175605	0.000277198	0.0626651	0.101471	0.0210773	0.0580522	0.145723	S2	C
S2	M	0.96824	0.0620414	0.16305	0.131475	0.000697905	0.00537335	0.0227972	0.705644	0.14851	3.86757e-05	0	0	0.110929	0.038123	7.10003e-06	0.00715883	0.0210766	0.0125271	0.0104814	0.0237908	0.0192275	0.0589655	0.00784976	0.00906617	0.145746	S2	M
Genotype
soil	status	meanDL_B	sdDL_B	meanDL_C	sdDL_C	meanDL_M	sdDL_M	p_DL	meanDR_B	sdDR_B	meanDR_C	sdDR_C	meanDR_M	sdDR_M	p_DR	meanHD_B	sdHD_B	meanHD_C	sdHD_C	meanHD_M	sdHD_M	p_HD	meanHoS_B	sdHoS_B	meanHoS_C	sdHoS_C	meanHoS_M	sdHoS_M	p_HoS	meanHeS_B	sdHeS_B	meanHeS_C	sdHeS_C	meanHeS_M	sdHeS_M	p_HeS
S1	early	0.894963	0.125061	0.846463	0.21524	0.812081	0.237395	0.472701	0.0233308	0.0563909	0.000254963	0.0015717	0.0333645	0.102841	0.000163936	0	0	0	0	0	0	NA	0.049022	0.0718057	0.130407	0.206454	0.118058	0.197392	0.923291	0.0326838	0.0873418	0.022875	0.0984041	0.0364962	0.109266	0.00148521
S1	late	0.268396	0.157418	0.217059	0.187414	0.221291	0.176601	0.417981	0.678572	0.163736	0.612633	0.152954	0.709961	0.183649	0.151308	0.0112309	0.0178066	0.0530179	0.053406	0.0364153	0.044061	0.00281323	0.00663926	0.0122292	0.00201382	0.0044463	0.0042672	0.0105198	0.798737	0.0351623	0.0770682	0.115276	0.143887	0.0280658	0.0430064	0.067213
S2	early	0.966187	0.054997	0.833727	0.149685	0.96824	0.0620414	6.95801e-07	0.0026419	0.00915835	0.00386593	0.0071234	0.00537335	0.0227972	0.0671529	0	0	0	0	0	0	NA	0.0208161	0.0477491	0.0997416	0.132536	0.00715883	0.0210766	8.68493e-07	0.0103554	0.025603	0.0626651	0.101471	0.0192275	0.0589655	0.00759859
S2	late	0.150846	0.112783	0.330836	0.156563	0.16305	0.131475	0.00284973	0.781115	0.166884	0.632852	0.147018	0.705644	0.14851	0.00795267	0.00313036	0.00469463	0.00534706	0.0126214	0.110929	0.038123	0.000518747	0.0290414	0.0419308	0.00988721	0.0175605	0.0125271	0.0104814	0.303005	0.0358676	0.0745125	0.0210773	0.0580522	0.00784976	0.00906617	0.185673
Inoculation
soil	genotype	status	meanDL_I	sdDL_I	meanDL_N	sdDL_N	p_DL	meanDR_I	sdDR_I	meanDR_N	sdDR_N	p_DR	meanHD_I	sdHD_I	meanHD_N	sdHD_N	p_HD	meanHoS_I	sdHoS_I	meanHoS_N	sdHoS_N	p_HoS	meanHeS_I	sdHeS_I	meanHeS_N	sdHeS_N	p_HeS
S1	B	early	0.853405	0.153915	0.93079	0.0801722	0.0516484	0.0175784	0.0400618	0.0282898	0.0677383	0.441267	0	0	0	0	NA	0.0631875	0.0845863	0.0368104	0.0573878	0.148555	0.0658293	0.120934	0.00411014	0.0088067	0.00605925
S1	B	late	0.305751	0.165164	0.220853	0.139894	0.12007	0.657752	0.188226	0.705069	0.130023	0.46682	0.0101657	0.020818	0.0125866	0.0139271	0.213307	0.0075598	0.0137037	0.00546766	0.0105879	0.862809	0.0187712	0.0387634	0.0560237	0.106989	1
S1	C	early	0.90262	0.163115	0.817262	0.235634	0.311395	0	0	0.000387544	0.00193772	0.505641	0	0	0	0	NA	0.0685966	0.143848	0.162548	0.228516	0.176498	0.0287831	0.100955	0.0198028	0.0990142	0.263384
S1	C	late	0.29062	0.192712	0.163561	0.17248	0.0908417	0.565252	0.127096	0.647093	0.166437	0.272287	0.0625214	0.0728555	0.0461063	0.0359669	1	0.00353473	0.00635823	0.000907702	0.00202235	0.337709	0.0780721	0.137522	0.142333	0.148712	0.138375
S1	M	early	0.691987	0.316036	0.872129	0.163414	0.13089	0.0276294	0.0957109	0.036232	0.108108	0.521052	0	0	0	0	NA	0.213721	0.263737	0.0702263	0.137346	0.131412	0.0666628	0.155911	0.021413	0.0763561	0.406454
S1	M	late	0.178942	0.14446	0.249524	0.203041	0.609524	0.719443	0.112616	0.703639	0.230172	0.761905	0.0640461	0.0587124	0.0179947	0.0202048	0.186894	0.002442	0.004884	0.005484	0.013433	1	0.0351269	0.0534933	0.0233583	0.0393166	0.909464
S2	B	early	0.969355	0.0551857	0.964548	0.0558045	0.289807	0.00313481	0.0112048	0.00238694	0.00811404	0.389697	0	0	0	0	NA	0.0112132	0.0313563	0.0257832	0.0541741	0.661012	0.0162968	0.0392883	0.00728222	0.0143597	0.946212
S2	B	late	0.160498	0.125932	0.121889	0.0629329	0.598901	0.775858	0.183878	0.796885	0.121799	0.952747	0.00201252	0.00240582	0.00648391	0.00830554	0.241898	0.0195165	0.0281844	0.057616	0.0665337	0.568904	0.0421149	0.0844049	0.0171259	0.031845	0.423656
S2	C	early	0.866187	0.134849	0.815874	0.157675	0.457345	0.00232928	0.00753187	0.00471109	0.00693858	0.161647	0	0	0	0	NA	0.0484565	0.068292	0.127948	0.151396	0.309025	0.0830269	0.12078	0.0514661	0.0905954	0.563409
S2	C	late	0.384674	0.119405	0.169322	0.148175	0.000940266	0.579675	0.0938064	0.792384	0.167409	0.00139357	0.00710522	0.0142054	7.259e-05	0.000205316	0.0640771	0.0100249	0.0194917	0.00947405	0.0108197	0.315825	0.0185207	0.065521	0.0287469	0.0270061	0.0424517
S2	M	early	0.978697	0.0399218	0.959875	0.0765248	0.778618	0.01209	0.0341958	0	0	0.314305	0	0	0	0	NA	0.00921265	0.0260573	0.00551578	0.0174424	0.870756	0	0	0.0346096	0.0773047	0.222376
S2	M	late	0.16305	0.131475	NA	NA	NA	0.705644	0.14851	NA	NA	NA	0.110929	0.038123	NA	NA	NA	0.0125271	0.0104814	NA	NA	NA	0.00784976	0.00906617	NA	NA	NA

### Sheet: Roots vs. Leaves
Status
soil	genotype	meanDL_early	sdDL_early	meanDL_late	sdDL_late	p_DL	meanDR_early	sdDR_early	meanDR_late	sdDR_late	p_DR	meanHD_early	sdHD_early	meanHD_late	sdHD_late	p_HD	meanHoS_early	sdHoS_early	meanHoS_late	sdHoS_late	p_HoS	meanHeS_early	sdHeS_early	meanHeS_late	sdHeS_late	p_HeS
S1	B	0.84859	0.210049	0.0980147	0.0176015	0.0200742	0.00817824	0.0435232	0.709828	0.183793	0.000698245	0	0	0.0212893	0.0301076	4.82849e-05	0.108605	0.166312	0.00670392	0.000661042	0.362143	0.034627	0.0895988	0.164164	0.232163	0.360662
S1	C	0.634572	0.299715	NA	NA	NA	0	0	NA	NA	NA	0	0	NA	NA	NA	0.327002	0.293034	NA	NA	NA	0.0384254	0.120466	NA	NA	NA
S1	M	0.823331	0.242753	0.243954	0.14026	0.019876	0.00464075	0.027455	0.586074	0.100117	9.86515e-07	0	0	0.0101622	0.0143715	4.82849e-05	0.172028	0.242036	0.00794605	0.0112374	0.400582	0	0	0.151864	0.214768	4.82849e-05
S2	B	0.91119	0.0997957	0.260553	0.0838181	0.00680224	9.51399e-05	0.000316651	0.702222	0.0347695	0.000191469	0	0	0.00289837	0.00502012	0.0141714	0.0737314	0.0882548	0.0343264	0.0498223	0.610631	0.0149833	0.0670072	0	0	0.796253
S2	C	0.812652	0.187659	0.315779	0.0537333	0.00860815	6.43018e-05	0.000185381	0.659001	0.0862862	7.58715e-05	0	0	0	0	NA	0.185055	0.189044	0.0252202	0.0436827	0.0445108	0.00222812	0.00633825	0	0	0.519999
S2	M	0.909095	0.184983	0.299044	NA	NA	0	0	0.698399	NA	NA	0	0	0	NA	NA	0.0733852	0.180549	0.00255686	NA	NA	0.0175201	0.05253	0	NA	NA
Genotype
soil	status	meanDL_B	sdDL_B	meanDL_C	sdDL_C	meanDL_M	sdDL_M	p_DL	meanDR_B	sdDR_B	meanDR_C	sdDR_C	meanDR_M	sdDR_M	p_DR	meanHD_B	sdHD_B	meanHD_C	sdHD_C	meanHD_M	sdHD_M	p_HD	meanHoS_B	sdHoS_B	meanHoS_C	sdHoS_C	meanHoS_M	sdHoS_M	p_HoS	meanHeS_B	sdHeS_B	meanHeS_C	sdHeS_C	meanHeS_M	sdHeS_M	p_HeS
S1	early	0.84859	0.210049	0.634572	0.299715	0.823331	0.242753	0.0131059	0.00817824	0.0435232	0	0	0.00464075	0.027455	0.0370177	0	0	0	0	0	0	NA	0.108605	0.166312	0.327002	0.293034	0.172028	0.242036	0.0467359	0.034627	0.0895988	0.0384254	0.120466	0	0	0.00245908
S1	late	0.0980147	0.0176015	NA	NA	0.243954	0.14026	0.121335	0.709828	0.183793	NA	NA	0.586074	0.100117	0.438578	0.0212893	0.0301076	NA	NA	0.0101622	0.0143715	0.683091	0.00670392	0.000661042	NA	NA	0.00794605	0.0112374	1	0.164164	0.232163	NA	NA	0.151864	0.214768	0.683091
S2	early	0.91119	0.0997957	0.812652	0.187659	0.909095	0.184983	0.00258548	9.51399e-05	0.000316651	6.43018e-05	0.000185381	0	0	0.340439	0	0	0	0	0	0	NA	0.0737314	0.0882548	0.185055	0.189044	0.0733852	0.180549	0.000351067	0.0149833	0.0670072	0.00222812	0.00633825	0.0175201	0.05253	0.637214
S2	late	0.260553	0.0838181	0.315779	0.0537333	0.299044	NA	0.525788	0.702222	0.0347695	0.659001	0.0862862	0.698399	NA	0.751477	0.00289837	0.00502012	0	0	0	NA	0.513417	0.0343264	0.0498223	0.0252202	0.0436827	0.00255686	NA	0.735141	0	0	0	0	0	NA	NA
Inoculation
soil	genotype	status	meanDL_I	sdDL_I	meanDL_N	sdDL_N	p_DL	meanDR_I	sdDR_I	meanDR_N	sdDR_N	p_DR	meanHD_I	sdHD_I	meanHD_N	sdHD_N	p_HD	meanHoS_I	sdHoS_I	meanHoS_N	sdHoS_N	p_HoS	meanHeS_I	sdHeS_I	meanHeS_N	sdHeS_N	p_HeS
S1	B	early	0.832299	0.219347	0.860808	0.207687	0.492695	0.0190443	0.0661737	2.86697e-05	0.000128215	0.0625945	0	0	0	0	NA	0.133499	0.189517	0.0899346	0.148913	0.374231	0.0151576	0.0425257	0.0492291	0.111846	0.346935
S1	B	late	NA	NA	0.0980147	0.0176015	NA	NA	NA	0.709828	0.183793	NA	NA	NA	0.0212893	0.0301076	NA	NA	NA	0.00670392	0.000661042	NA	NA	NA	0.164164	0.232163	NA
S1	C	early	0.674934	0.251252	0.607664	0.332377	0.625026	0	0	0	0	NA	0	0	0	0	NA	0.29591	0.267863	0.34773	0.314512	0.764832	0.0291552	0.100997	0.0446055	0.134368	0.838956
S1	M	early	0.858246	0.217848	0.805115	0.257549	0.503037	0	0	0.00706201	0.0338682	0.507893	0	0	0	0	NA	0.141754	0.217848	0.187823	0.256994	0.526395	0	0	0	0	NA
S1	M	late	0.144775	NA	0.343133	NA	NA	0.51528	NA	0.656867	NA	NA	0.0203244	NA	0	NA	NA	0.0158921	NA	0	NA	NA	0.303728	NA	0	NA	NA
S2	B	early	0.900109	0.1079	0.918577	0.0982072	0.371326	7.25058e-05	0.000205077	0.000110229	0.000381845	0.882274	0	0	0	0	NA	0.0998181	0.107864	0.0563403	0.072283	0.148047	0	0	0.0249721	0.0865059	0.474959
S2	B	late	0.305331	0.0449535	0.170999	NA	NA	0.688915	0.0368162	0.728835	NA	NA	0	0	0.00869511	NA	NA	0.00575393	0.00813729	0.0914713	NA	NA	0	0	0	NA	NA
S2	C	early	0.799513	0.225428	0.818185	0.176056	0.831771	7.15103e-05	0.000202262	6.12666e-05	0.000183569	0.922502	0	0	0	0	NA	0.197146	0.228482	0.179965	0.176712	0.978806	0.00326975	0.00924824	0.00178954	0.00490727	0.965744
S2	C	late	0.315779	0.0537333	NA	NA	NA	0.659001	0.0862862	NA	NA	NA	0	0	NA	NA	NA	0.0252202	0.0436827	NA	NA	NA	0	0	NA	NA	NA
S2	M	early	0.899898	0.221549	0.915783	0.164675	0.802429	0	0	0	0	NA	0	0	0	0	NA	0.0784315	0.221838	0.0697152	0.155541	0.394114	0.0216709	0.0612947	0.0145014	0.0480956	0.816282
S2	M	late	0.299044	NA	NA	NA	NA	0.698399	NA	NA	NA	NA	0	NA	NA	NA	NA	0.00255686	NA	NA	NA	NA	0	NA	NA	NA	NA
